# The landscape of *Arabidopsis* tRNA aminoacylation

**DOI:** 10.1101/2024.09.09.612099

**Authors:** Luis F. Ceriotti, Jessica M. Warren, M. Virginia Sanchez-Puerta, Daniel B. Sloan

## Abstract

The function of tRNAs depends on enzymes that cleave primary transcript ends, add a 3′ CCA tail, introduce post-transcriptional base modifications, and charge (aminoacylate) mature tRNAs with the correct amino acid. Maintaining an available pool of the resulting aminoacylated tRNAs is essential for protein synthesis. High-throughput sequencing techniques have recently been developed to provide a comprehensive view of aminoacylation state in a tRNA-specific fashion. However, these methods have never been applied to plants. Here, we treated *Arabidopsis thaliana* RNA samples with periodate and then performed tRNA-seq to distinguish between aminoacylated and uncharged tRNAs. This approach successfully captured every tRNA isodecoder family and detected expression of additional tRNA-like transcripts. We found that estimated aminoacylation rates and CCA tail integrity were significantly higher on average for organellar (mitochondrial and plastid) tRNAs than for nuclear/cytosolic tRNAs. Reanalysis of previously published human cell line data showed a similar pattern. Base modifications result in nucleotide misincorporations and truncations during reverse transcription, which we quantified and used to test for relationships with aminoacylation levels. We also determined that the *Arabidopsis* tRNA-like sequences (t-elements) that are cleaved from the ends of some mitochondrial mRNAs have post-transcriptionally modified bases and CCA-tail addition. However, these t-elements are not aminoacylated, indicating that they are only recognized by a subset of tRNA-interacting enzymes and do not play a role in translation. Overall, this work provides a characterization of the baseline landscape of plant tRNA aminoacylation rates and demonstrates an approach for investigating environmental and genetic perturbations to plant translation machinery.
