## Supplementary material for "The landscape of *Arabidopsis* tRNA aminoacylation": Dataset S1

### Sheet: stemloop_summary
Method	Treatment	BioRep	t-element (atp6)	t-element (cox1)	t-element (orf291)	t-element (rps4)	t-element (nad6)	t-element (rpl2)	t-element (ccmC)	t-element (ccmFN1)	stem-loop (orf315)	tRNA-Phe-like	tRNA-Phe-like	tRNA-Phe-like	tRNA-Phe-like	tRNA-Phe-like	tRNA-Phe-like
			49221	c116660	c83962	159855	166441	c219906	309033	315873	32129	c1924	19928	36709	286836	c333147	358842
MSR-seq	Control	1	0.00 : 0.00 : 0.00	3.69 : 0.78 : 2.91	0.00 : 0.00 : 0.00	0.00 : 0.00 : 0.00	0.00 : 0.00 : 0.00	0.00 : 0.00 : 0.00	3.19 : 1.42 : 3.61	0.00 : 0.00 : 0.00	20.20 : 3.83 : 3.90	1.35 : 0.21 : 8.65	1.13 : 0.00 : 0.64	4.96 : 0.50 : 6.73	0.14 : 0.14 : 0.92	0.92 : 0.00 : 4.39	0.14 : 0.00 : 0.28
MSR-seq	Control	2	0.00 : 0.00 : 0.00	1.46 : 0.77 : 4.55	0.00 : 0.09 : 0.60	0.00 : 0.00 : 0.00	0.09 : 0.00 : 0.00	0.00 : 0.00 : 0.00	1.80 : 0.09 : 3.60	0.00 : 0.00 : 0.00	29.09 : 4.12 : 5.92	1.97 : 0.17 : 9.27	1.46 : 0.00 : 1.29	4.55 : 0.86 : 2.66	0.09 : 0.00 : 0.34	0.94 : 0.17 : 3.86	0.26 : 0.09 : 0.00
MSR-seq	Control	3	0.00 : 0.00 : 0.00	3.99 : 1.31 : 8.42	0.00 : 0.00 : 0.00	0.00 : 0.00 : 0.00	0.00 : 0.00 : 0.00	0.00 : 0.00 : 0.00	0.92 : 0.63 : 4.23	0.00 : 0.00 : 0.00	25.99 : 5.69 : 5.94	1.07 : 0.97 : 23.41	1.56 : 0.00 : 1.46	24.82 : 2.19 : 14.45	0.58 : 0.00 : 0.00	1.61 : 0.29 : 11.83	0.24 : 0.00 : 0.88
MSR-seq	Periodate	1	0.00 : 0.00 : 0.08	0.00 : 0.77 : 9.73	0.00 : 0.00 : 0.00	0.00 : 0.00 : 0.00	0.00 : 0.00 : 0.00	0.00 : 0.00 : 0.00	0.00 : 0.77 : 2.55	0.00 : 0.00 : 0.00	1.08 : 15.36 : 27.79	0.23 : 1.00 : 11.04	0.00 : 0.46 : 1.93	0.15 : 4.94 : 12.89	0.00 : 0.15 : 0.85	0.00 : 0.85 : 9.26	0.00 : 0.08 : 0.93
MSR-seq	Periodate	2	0.00 : 0.02 : 0.00	0.02 : 0.79 : 6.87	0.00 : 0.00 : 0.00	0.00 : 0.00 : 0.00	0.00 : 0.11 : 0.07	0.00 : 0.00 : 0.00	0.00 : 1.06 : 3.93	0.00 : 0.00 : 0.00	0.07 : 10.03 : 25.36	0.04 : 0.41 : 16.49	0.02 : 0.41 : 3.27	0.49 : 6.80 : 20.33	0.00 : 0.04 : 0.58	0.00 : 0.60 : 9.47	0.00 : 0.18 : 0.56
MSR-seq	Periodate	3	0.00 : 0.00 : 0.05	0.00 : 1.46 : 4.84	0.00 : 0.00 : 0.32	0.00 : 0.00 : 0.00	0.00 : 0.00 : 0.03	0.00 : 0.00 : 0.00	0.00 : 0.93 : 2.75	0.00 : 0.00 : 0.00	0.00 : 7.20 : 18.37	0.00 : 0.19 : 21.28	0.08 : 0.21 : 2.96	0.69 : 12.23 : 28.16	0.00 : 0.29 : 0.37	0.00 : 0.90 : 14.40	0.03 : 0.19 : 1.56
YAMAT-seq	AlkB	1	0	84.4966	0	0	54.379	0	5.0196	0	52.7058	7.5294	16.732	40.1568	4.183	8.366	18.4052
YAMAT-seq	AlkB Buffer Only	1	0	134.071	0	0	44.6903	0	2.91459	0	108.811	9.71529	15.5445	27.2028	0	2.91459	28.1744
YAMAT-seq	Untreated	1	0	135.553	0	0	52.7767	0	4.44435	0	62.7765	23.8884	48.8879	58.3321	6.66653	14.4441	29.9994
YAMAT-seq	AlkB	2	0	83.4955	0	0	53.2781	0	3.18078	0	100.195	10.3375	14.3135	45.3261	0	1.59039	17.4943
YAMAT-seq	AlkB Buffer Only	2	0	138.124	0	0	52.5814	0	3.92398	0	81.6188	30.6071	38.455	83.9732	2.35439	8.63276	29.8223
YAMAT-seq	Untreated	2	0	124.803	0	0	21.66	0	5.15713	0	68.0742	14.44	39.1942	40.2256	5.15713	15.4714	26.8171
YAMAT-seq	AlkB	3	0	63.9255	0	0	69.5659	0	3.76032	0	141.952	20.6818	17.8615	63.9255	0	1.88016	18.8016
YAMAT-seq	AlkB Buffer Only	3	0	162.821	0	0	69.9297	0	5.21863	0	235.882	26.0932	46.9677	94.9792	4.17491	9.39354	40.7054
YAMAT-seq	Untreated	3	0	201.083	0	0	39.1298	0	8.6955	0	184.779	11.9563	40.2167	58.6946	7.60856	6.52163	47.8253
**Values are expressed as transcripts per million (TPM). Values for MSR-seq libraries correspond to CCA reads, CC reads, and other reads (in that order).
5' positions are indicated for each element in the Arabidopsis mitogenome. Positions preceded by a "c" indicate that element is encoded on the opposite strand.
YAMAT-seq data are from Warren et al. (2021 RNA Biology).
